# Pre-Breeding of Sorghum (Sorghum bicolor L. Moench) for Drought Tolerance in the Semi-Arid Zones of Nigeria

**DOI:** 10.64898/2026.08.10.743909

**Authors:** Muhammad Ahmad Yahaya, Mohammad Faguji Ishiyaku, Lateefat Bolanle Hassan

## Abstract

Genetic gains for yield and yield-contributing traits are low or stagnant in sorghum especially under low soil moisture environments which have contributed to a yield gap of 3.0 in Africa. Exploring the extent of variation for yield-determining traits in sorghum will effective variety design to boost production in drought-stressed environments. Therefore, the objective of this study was to determine genetic variability, heritability and genetic gains for agronomic and physiological traits in sorghum under varying drought stress conditions to guide cultivar and trait selection for breeding. The study was conducted as a three-way factorial treatment structure involving a genetically diverse panel of two hundred and twenty-five (225) sorghum genotypes which were grown under three drought conditions [i.e., non-stressed (NS), pre-anthesis drought stress (PrADS), and post-anthesis drought stress (PoADS)] and two environments (e.g., field and glasshouse environments) using a 15 x 15 alpha lattice design in two replicates. Data were collected on agronomic and physiological traits, namely: days to anthesis (DA), days to maturity (DM), plant height (PH), stay-green (SG), seed weight (TKW), biomass yield (BM), harvest Index (HI), grain yield (GY), leaf area (LA), leaf chlorophyll content (SPAD) and stomatal conductance (SC) and subjected to various statistical analyses. Combined analysis of variance showed highly significant (P < 0.001) genotype, drought condition and environment, and their interactions for most traits under assessment. Genotypic coefficient of variation (GCV) was lower than phenotypic coefficient of variation (PCV) for all traits. Heritability in the broad-sense (H^2^) was moderate for GY (40%) under PrADS condition, but high under NS (60%) and PoADS (65%) conditions. Similarly, high genetic advance was recorded for traits with high heritability. GY positively and significantly correlated with HI under NS (r = 0.88), PrADS (r = 0.62) and PoADS (r = 0.61). Other agronomic and physiological traits poorly correlated with GY. The following genotypes were selected based on high grain yield and suitable agronomic and physiological traits under NS conditions; DAN YARA (5.7 t/ha and SC = 335.5) and JARWA (GY = 5.6 t/ha, SC = 326.3); under PrADS CSRO1 (GY = 2.9 t/ha, SC = 275.2) and ICNSL2014-021-1 (GY = 2.7 t/ha, SC = 268.2) and under PoADS conditions DANYAR BANA (GY = 4.2 t/ha, SC = 237.2) and DAN YARA (3.9 t/ha. SC = 330.0). The selected genotypes with the desirable traits are useful genetic resources for breeding high-performing sorghum hybrids to boost sorghum productivity in drought-prone areas in Africa.
