## Supplementary Table S1 for "Pre-Breeding of Sorghum (Sorghum bicolor L. Moench) for Drought Tolerance in the Semi-Arid Zones of Nigeria"

### Sheet: Table S1
Table S1. Code, pedigree, and origin of 225 sorghum genotypes.
Code	Genotype	Source
G1	S7-Lata/RIB/BC1-3-1-1-V	ICRISAT-KN
G2	ICNSL2014-024-2	ICRISAT-KN
G3	GADAM	ICRISAT-KN
G4	ICNSL2014-062	ICRISAT-KN
G5	CAPARLKSG20150308	ICRISAT-KN
G6	CAPARLGSG2015-0078	ICRISAT-KN
G7	ICNSL2014-025-8	ICRISAT-KN
G8	ICNSL2014-022-4	ICRISAT-KN
G9	YAR GUMEL	ICRISAT-KN
G10	CF35:5	ICRISAT-KN
G11	ICSV111	ICRISAT-KN
G12	YARWASHA	ICRISAT-KN
G13	ICSV 400	ICRISAT-KN
G14	ICNSL2014-065	ICRISAT-KN
G15	ICNSL2014-034	ICRISAT-KN
G16	CAPARLGSG2015-0035	ICRISAT-KN
G17	S7-Lata/RIB/BC1-1-17-1-V	ICRISAT-KN
G18	AGUASASIN JAN'DAWA	ICRISAT-KN
G19	MAI-RUWAN ZUMA	ICRISAT-KN
G20	WAGO SANE RED SORGHUM	ICRISAT-KN
G21	GAGARAWA - 3	ICRISAT-KN
G22	YAR'GETSO	ICRISAT-KN
G23	YAR'FARGORE	ICRISAT-KN
G24	ADAMAWA - 2	ICRISAT-KN
G25	WILD SORGHUM	ICRISAT-KN
G26	MAI-GOJE	ICRISAT-KN
G27	12KNICSV-297-3	ICRISAT-KN
G28	12KNICSV-297-1	ICRISAT-KN
G29	12KNICSV-293	ICRISAT-KN
G30	12KNICSV-297-2	ICRISAT-KN
G31	12KNICSV-107-3	ICRISAT-KN
G32	12KNICSV-295	ICRISAT-KN
G33	12KNICSV-176	ICRISAT-KN
G34	12KNICSV-297-4	ICRISAT-KN
G35	12KNICSV-93	ICRISAT-KN
G36	12KNICSV-260	ICRISAT-KN
G37	12KNICSV-107-2	ICRISAT-KN
G38	12KNICSV-418	ICRISAT-KN
G39	12KNICSV-179	ICRISAT-KN
G40	CAPARLKSG20150293	ICRISAT-KN
G41	12KNICSV-252	ICRISAT-KN
G42	12KNICSV-107-1	ICRISAT-KN
G43	CAPARLKSG20150280	ICRISAT-KN
G44	CAPARLGSG2015-0058	ICRISAT-KN
G45	12KNICSV-296-1	ICRISAT-KN
G46	CAPARLGSG2015-0055	ICRISAT-KN
G47	CAPARLGSG20150206	ICRISAT-KN
G48	ICNSL2014-027-2	ICRISAT-KN
G49	MACIA	ICRISAT-KN
G50	KAT 487	ICRISAT-KN
G51	KL-1	ICRISAT-KN
G52	SAMSORG 45a	ICRISAT-KN
G53	CAPARLGSG20150124	ICRISAT-KN
G54	NR 71151	ICRISAT-KN
G55	ICNSL2014-026-9	ICRISAT-KN
G56	CSRO1	ICRISAT-KN
G57	CSRO2	ICRISAT-KN
G58	SAMSORG 49	ICRISAT-KN
G59	SAMSORG 48	ICRISAT-KN
G60	SAMSORG 3	ICRISAT-KN
G61	SAMSORG 1	ICRISAT-KN
G62	ZAGO RED GLUME - 2	ICRISAT-KN
G63	TUN BUMAN MAIDUGURI	ICRISAT-KN
G64	ICNL2014 026-8	ICRISAT-KN
G65	MACE DA KUNYA	ICRISAT-KN
G66	AGU AKUNU	ICRISAT-KN
G67	YULU SHINKAFA	ICRISAT-KN
G68	PAM PARA - 2	ICRISAT-KN
G69	LISHA LISHA	ICRISAT-KN
G70	FARA FARA MAI-SHAHO	ICRISAT-KN
G71	TAKUMBO	ICRISAT-KN
G72	SAMBULMU- 3	ICRISAT-KN
G73	ZAGO BLACK GLUME	ICRISAT-KN
G74	FARIN ILLO	ICRISAT-KN
G75	FARA FARA KYAL-KYAL	ICRISAT-KN
G76	AS 66	ACCI-SA
G77	E 41	ACCI-SA
G78	E 29	ACCI-SA
G79	E 11	ACCI-SA
G80	AS 71	ACCI-SA
G81	E 119	ACCI-SA
G82	AS 13	ACCI-SA
G83	AS 152	ACCI-SA
G84	AS 1	ACCI-SA
G85	SAMSORG 44	IAR-NG
G86	SAMSORG 9	IAR-NG
G87	SAMSORG 14	IAR-NG
G88	SAMSORG 38	IAR-NG
G89	SAMSORG 39	IAR-NG
G90	SAMSORG 40	IAR-NG
G91	SAMSORG 41	IAR-NG
G92	SAMSORG 42	IAR-NG
G93	SAMSORG 47	IAR-NG
G94	SAMSORG 45	IAR-NG
G95	SAMSORG 46	IAR-NG
G96	SAMSORG 17	IAR-NG
G97	SAMSORG 7	IAR-NG
G98	SAMSORG 43	IAR-NG
G99	SAMSORG 6	IAR-NG
G100	AS 97	IAR-NG
G101	MORI MASABA	IAR-NG
G102	E 119	IAR-NG
G103	KIRBATI	IAR-NG
G104	DAN YARA	IAR-NG
G105	JARWA	IAR-NG
G106	ICNSL2014-021-1	IAR-NG
G107	VILLAGE OFUMPO MKT	IAR-NG
G108	TAKANBO	IAR-NG
G109	YALAI	IAR-NG
G110	KAURA - 3	IAR-NG
G111	KAFI MORI	IAR-NG
G112	FARA DOGON DAWA	IAR-NG
G113	JAR BALAKWAMA	IAR-NG
G114	JAR LAU	IAR-NG
G115	DANYAR BANA	IAR-NG
G116	JAR KAURA	IAR-NG
G117	ICNSL2014-022-8	IAR-NG
G118	ICNSL2014-044-1	IAR-NG
G119	YAR LAZAU	IAR-NG
G120	GAGARAU - 4	IAR-NG
G121	KAURA AWANGALA	IAR-NG
G122	KAURA BLACK GLUME-1	IAR-NG
G123	MASAKWA	IAR-NG
G124	MAKARI	IAR-NG
G125	CAPARLGSG2015-0057	IAR-NG
G126	JAN KAURA 1	IAR-NG
G127	DANGAMA WULCHICHI	IAR-NG
G128	BASSA DAWA	IAR-NG
G129	ICNSL2014-023-5	IAR-NG
G130	S7-Lata/RIB/BC1-1-7-V	IAR-NG
G131	YAR LABE	IAR-NG
G132	KURKURA	IAR-NG
G133	KAURA MASSABA	IAR-NG
G134	KAURA BLACK GLUME-2	IAR-NG
G135	NDU VARI	IAR-NG
G136	TUNKURA	IAR-NG
G137	CAPARLGSG20150111-1	IAR-NG
G138	FARA FARA - 3	IAR-NG
G139	DUNKURAU	IAR-NG
G140	BANTAKO MAI BAIKI KONO	IAR-NG
G141	ICNSL2014-024-7	IAR-NG
G142	MORI SHABAL	IAR-NG
G143	YAR JARGADA	IAR-NG
G144	KAURA SHORT PANICLE- 1	IAR-NG
G145	KERES	IAR-NG
G146	KAURA BLACK GLUME-3	IAR-NG
G147	GEDDAWAKI PANGUGA	IAR-NG
G148	KOMA	IAR-NG
G149	CAPARLGSG20150114-1	IAR-NG
G150	FATE FATE	IAR-NG
G151	DANJIBA	IAR-NG
G152	BOG FARWA	IAR-NG
G153	GINZO-2 YELLOW	IAR-NG
G154	SSV20064	IAR-NG
G155	YAR KOMA	IAR-NG
G156	KAURA SHORT PANICLE- 2	IAR-NG
G157	KAURA MAI BAKI KONA	IAR-NG
G158	KAURA RED GLUME	IAR-NG
G159	GAGARAN MAI BAKA KONA	IAR-NG
G160	KITSE KAZA	IAR-NG
G161	CAPARLGSG20150124.1	IAR-NG
G162	FARA DAWA	IAR-NG
G163	HIPUSINI	IAR-NG
G164	CHAKALLARI	IAR-NG
G165	ICNSL2014-026-11	IAR-NG
G166	SSV20071012	IAR-NG
G167	MAGARA	IAR-NG
G168	KWAR BIYU	IAR-NG
G169	KAURA MAI JAN KONO	IAR-NG
G170	KAURA KOMA	IAR-NG
G171	YAR AGAJI	IAR-NG
G172	KURUM BASAU	IAR-NG
G173	CAPARLKSG20150285	IAR-NG
G174	FARMER LOCAL	IAR-NG
G175	HINDATU	IAR-NG
G176	ICNSL2014-027-4	IAR-NG
G177	SSV2008113	IAR-NG
G178	YAR MAGOGO	IAR-NG
G179	KAURA - 1	IAR-NG
G180	KAURA YELLOW GLUME	IAR-NG
G181	KAURA KADUNA I	IAR-NG
G182	GWAZA BANJI BORNO	IAR-NG
G183	JIBRIN AGAIY AWALA	IAR-NG
G184	CAPARLKSG20150291	IAR-NG
G185	FARAFARA KADUNA	IAR-NG
G186	HARJIU	IAR-NG
G187	ICNSL2014-042-1	IAR-NG
G188	SSV2008091	IAR-NG
G189	YAR KAI KABAYAT	IAR-NG
G190	KAURA - 2	IAR-NG
G191	KAURA BORNO	IAR-NG
G192	FARA BAUCHI	IAR-NG
G193	MAI BAKO KONO	IAR-NG
G194	KADIL	IAR-NG
G195	BAHAUSA	IAR-NG
G196	BABA DIYA 1	IAR-NG
G197	SHINKAWA	IAR-NG
G198	BUK WAKANA	IAR-NG
G199	YAR BURUNDUZU	IAR-NG
G200	BUHU BANZA 1	IAR-NG
G201	AKO VARIETY	IAR-NG
G202	BUHU BANZA 2	IAR-NG
G203	BASHARANBIYA	IAR-NG
G204	TSAWAN ZAKARA	IAR-NG
G205	PATO	USDA-ARS, NPGS
G206	JAWAR	USDA-ARS, NPGS
G207	Juar	USDA-ARS, NPGS
G208	GTPP7R(H)C5	USDA-ARS, NPGS
G209	GPP5BR(M/H/F)C3	USDA-ARS, NPGS
G210	4569	USDA-ARS, NPGS
G211	GP11BR	USDA-ARS, NPGS
G212	RADAR	USDA-ARS, NPGS
G213	Zaer	USDA-ARS, NPGS
G214	GPP4BR(H)C5	USDA-ARS, NPGS
G215	ICSV 145	USDA-ARS, NPGS
G216	P9401	USDA-ARS, NPGS
G217	P9402	USDA-ARS, NPGS
G218	IS 8264	USDA-ARS, NPGS
G219	IS 8265	USDA-ARS, NPGS
G220	IS 8266	USDA-ARS, NPGS
G221	IS 8267	USDA-ARS, NPGS
G222	IS 8268	USDA-ARS, NPGS
G223	WILEY	USDA-ARS, NPGS
G224	DEER	USDA-ARS, NPGS
G225	RTx432	USDA-ARS, NPGS
The International Crops Research Institute for the Semi-arid Tropics (ICRISAT-KN),
The Institute for Agricultural Research (IAR), Samaru Nigeria
African Centre for Crop Improvement (ACCI) South Africa
United States of America Department of Agriculture, Agricultural Research Service, National Plant Germplasm System (USDA-ARS, NPGS)
